# Achieving single nucleotide sensitivity in direct hybridization genome imaging

**DOI:** 10.1101/2022.05.31.494230

**Authors:** Yanbo Wang, Wayne T. Cottle, Haobo Wang, Momcilo Gavrilov, Roger S. Zou, Scott Bailey, Taekjip Ha

## Abstract

Direct visualization of point mutations *in situ* can be informative for studying genetic diseases and nuclear biology. We describe a direct hybridization genome imaging method with single-nucleotide sensitivity, sgGOLDFISH, which leverages the high cleavage specificity of enhanced Cas9 combined with a single extended guide RNA to load a superhelicase and reveal probe binding sites through local denaturation. Using sgGOLDFISH, we identified base-editor-modified and unmodified progeroid fibroblasts from a heterogeneous population, validated the identification through progerin immunofluorescence, and demonstrated accurate sub-nuclear localization of point mutations.
