## Supplementary Table 2 for "Achieving single nucleotide sensitivity in direct hybridization genome imaging"

### Sheet: Sheet1
Oligo FISH probe sequences (5' to 3')
MUC4-R	MUC4-NR	LMNA
GTGGCGTGACCTGTGGATGCTGAGG	GAAAGGATCCCTGGACAAGAGGTC	GTACAACCTGCGCTCGCG
	GCCAGGAACATCAGCCAAATTTTG	AGGGCTCCCACTGCAGCA
	AGGTGCACAGGGAAGAGCAGGGGC	CCGCCTGAGCCTTGTCTC
	TCAGAGGTCCAGCATCAGCGACGC	AGTGGTCAGTCCCAGACT
	CTTGGCAGCCCAGGGAACACAGGC	ACACCTTCCTGCCTGGCG
	AGGCTCTTCATCGGCAAACTGAGC	TTCCTGAGCCTTCTCCCCTTTTA
	GTCATGAGGATGAAACGAGACAGC	GAACAGAGTCAGAGTCACTGCTC
	TCTGGTGTAAAGTAGAAAAGGCAT	TTTCCTCTTAAGCTCAGAGTAGC
	GTTTGAGAAAGAGGCCTGGGAAG	CAAGCTTGCTCCCGTTCTCTCTT
	GGTGATTGAACCCGGAATGGCAC	TTAATAGTGCATGCCTGCTGCCC
	GTGTCGGCCCAGGGTCATATCCC	ATTCCTGACCGCCCCTCCACTCC
	CATCTAAGGATCCTCGTGCCTCT	TGCATATCCTCTCATTTCCCTCA
	CCCGTGCTTCCTGTGGGTTTGCA	GGAGGACAGACGTGGGGCATGCC
	GGCTGGCTTGGTGTATTCAGAAT	GGATTTGTCTTCTGGGAAAGGGA
	GGCTTGCTGCATGAACGGACCCC	TTTCTGATGCCATGGAATATTCC
	GCCTCACCGCTCCCTGCCTGTGA	CTCTGGTAAGGAAGGGAGTGGGA
	CCGCCACGCCCTTGGTTTCTGGG	CTCCTCCCTATACCTTGAACAGG
	GGCTGGCCTGGCAGTGCTTGACA	GGAACTTTACTCGCTGGCCTGGC
	CAAGTGATTTGTGTCTTCATTGC	ATGACCTGCTCCATCACCACCAC
	AAGAAGTGGTTGGCCTTTTGTACG	TGAGGACGACGAGGATGAGGATG
	TCAACGGGTGGTTTTGCTACTCTG	AGCTGGTGCGCTCAGTGACTGTG
	TTTCACGGTGCTGTTAAGTG	TTCCATGTCCCCACCAGGAAGTG
	TGCACATCGTGTAGCTCAC	CCCTGGCCCTGACCCTTGGACCT
		TGGGGTAGACATGCTGTACAACC
		CACAAGAAAAGTTGCAGGTGGTC
		AAGCAGCAGGCCGGACAAAGGGC
		GAGTTCCTTAGCTCCATCACCAC
		GAGCTTGACAGTGTCCCTCTGGG
		GTGAGGATTGTTAAAGGCAGAGC
		CTTCCTCAACAGCACAAGGGGTG
		AGACTTCTCCACCCAGTAGGCAA
		TCAGGGCCCCTTTCTAGAGCTCT
		CTGGCTGCTTGCTGGACGAGGCT
		ACTGGGGAAGTAAGTAGGCCTGG
		CACAGAACACCTGGGGCTGCGGG
Guide RNA or template DNA for transcribing guide RNA
Name	Type	Sequence (5' to 3')	Comments
gMUC4-R	Template DNA for crRNA	CAAAACAGCATAGCTCTAAAACTCTTCCTGTCACCGACACTCTATAGTGAGTCGTATTAATTTC	Transcribed using HiScribe™ T7 Quick High Yield RNA Synthesis Kit (NEB, E2050S)
gMUC4-TwoMM	Template DNA for crRNA	CAGCATAGCTCTAAAACGGCCTTCAGAGAGATGGCTCCTATAGTGAGTCGTATTAATTTC	Transcribed using HiScribe™ T7 Quick High Yield RNA Synthesis Kit (NEB, E2050S)
gMUC4-OneMM	Template DNA for crRNA	CAGCATAGCTCTAAAACGGCCTTCAGAGAAATGGCTCCTATAGTGAGTCGTATTAATTTC	Transcribed using HiScribe™ T7 Quick High Yield RNA Synthesis Kit (NEB, E2050S)
gMUC4-C	Template DNA for crRNA	CAGCATAGCTCTAAAACGGCCTTCAGAGAAACGGCTCCTATAGTGAGTCGTATTAATTTC	Transcribed using HiScribe™ T7 Quick High Yield RNA Synthesis Kit (NEB, E2050S)
gMUC4-D	Template DNA for crRNA	CAGCATAGCTCTAAAACGGCCTTCAGAGAAGCGGCTCCTATAGTGAGTCGTATTAATTTC	Transcribed using HiScribe™ T7 Quick High Yield RNA Synthesis Kit (NEB, E2050S)
gMUC4-E	Template DNA for crRNA	CAGCATAGCTCTAAAACGGCCTTCAGAGAAGCAGCTCCTATAGTGAGTCGTATTAATTTC	Transcribed using HiScribe™ T7 Quick High Yield RNA Synthesis Kit (NEB, E2050S)
gMUC4-F	Template DNA for crRNA	CAGCATAGCTCTAAAACGGCCTTCAGAGAAGTAGCTCCTATAGTGAGTCGTATTAATTTC	Transcribed using HiScribe™ T7 Quick High Yield RNA Synthesis Kit (NEB, E2050S)
gMUC4-G	Template DNA for crRNA	CAGCATAGCTCTAAAACGGCCTTCAGAGAAGTAACTCCTATAGTGAGTCGTATTAATTTC	Transcribed using HiScribe™ T7 Quick High Yield RNA Synthesis Kit (NEB, E2050S)
gMUC4-H	Template DNA for crRNA	CAGCATAGCTCTAAAACGGCCTTCAGAGAAGTGACTCCTATAGTGAGTCGTATTAATTTC	Transcribed using HiScribe™ T7 Quick High Yield RNA Synthesis Kit (NEB, E2050S)
gMUC4-I	Template DNA for crRNA	CAGCATAGCTCTAAAACGGCCTTCAGAGAAGTGATTCCTATAGTGAGTCGTATTAATTTC	Transcribed using HiScribe™ T7 Quick High Yield RNA Synthesis Kit (NEB, E2050S)
gMUC4-J	Template DNA for crRNA	CAGCATAGCTCTAAAACGGCCTTCAGAGAAGTGGTTCCTATAGTGAGTCGTATTAATTTC	Transcribed using HiScribe™ T7 Quick High Yield RNA Synthesis Kit (NEB, E2050S)
gMUC4-ddPCR-1	Template DNA for sgRNA	TTCTAATACGACTCACTATAGCCACCCGTTGAGCGTACAAAGTTTTAGAGCTAGA	To cleave the bottom strand of target DNA in Extended Data Fig. 3a and 4a and 5. Transcribed using EnGen® sgRNA Synthesis Kit, S. pyogenes (NEB, E3322V)
gMUC4-ddPCR-2	Template DNA for sgRNA	TTCTAATACGACTCACTATAGTGTCCTGGCCTTCAGAGAAGGTTTTAGAGCTAGA	To cleave the bottom strand of target DNA in Extended Data Fig. 3a and 4a and 5. Transcribed using EnGen® sgRNA Synthesis Kit, S. pyogenes (NEB, E3322V)
gMUC4-ddPCR-3	Template DNA for sgRNA	TTCTAATACGACTCACTATAGAGCCTATAAGGTCTCTGTCCGTTTTAGAGCTAGA	To cleave the bottom strand of target DNA in Extended Data Fig. 3a and 4a and 5. Transcribed using EnGen® sgRNA Synthesis Kit, S. pyogenes (NEB, E3322V)
gMUC4-ddPCR-4	Template DNA for sgRNA	TTCTAATACGACTCACTATAGTCTTCATTGCTAAGGACAAGGTTTTAGAGCTAGA	To cleave the top strand in Extended Data Fig. 4a. Transcribed using EnGen® sgRNA Synthesis Kit, S. pyogenes (NEB, E3322V)
gMUC4-ddPCR-5	Template DNA for sgRNA	TTCTAATACGACTCACTATAGATGAGAGGACAAGAAGTGGTGTTTTAGAGCTAGA	To cleave the top strand in Extended Data Fig. 4a. Transcribed using EnGen® sgRNA Synthesis Kit, S. pyogenes (NEB, E3322V)
gMUC4-ddPCR-6	Template DNA for sgRNA	TTCTAATACGACTCACTATAGTGTCTTTTCTCTGATTTCAGTTTTAGAGCTAGA	To cleave the top strand in Extended Data Fig. 4a. Transcribed using EnGen® sgRNA Synthesis Kit, S. pyogenes (NEB, E3322V)
gLMNA-MUT	Template DNA for sgRNA	TTCTAATACGACTCACTATAGGTGGGCAAACCCATCTCCTCGTTTTAGAGCTAGA	Transcribed using EnGen® sgRNA Synthesis Kit, S. pyogenes (NEB, E3322V)
gLMNA-WT	Template DNA for sgRNA	TTCTAATACGACTCACTATAGGTGGGCAGACCCATCTCCTCGTTTTAGAGCTAGA	Transcribed using EnGen® sgRNA Synthesis Kit, S. pyogenes (NEB, E3322V)
LMNA-VRQRABE-sgRNA	Alt-R CRISPR-Cas9 sgRNA	GGUCCACCCACCUGGGCUCCGUUUUAGAGCUAGAAAUAGCAAGUUAAAAUAAGGCUAGUCCGUUAUCAACUUGAAAAAGUGGCACCGAGUCGGUGCUUUU	Ordered from IDT. Mixed with VRQR-ABE mRNA for electroporation to correct the HGPS mutation (Fig. 2b)
PCR primers
Name	Sequence (5' to 3')	Comments
MUC4-NR-primer-F	GACGACCCGAAGAAGCTAGG	For synthesizing the DNA substrate in Extended Data Fig. 2b-2d and Extended Data Fig. 4a-4b
MUC4-NR-primer-R	CACATACACGGGGAGTGGAG	For synthesizing the DNA substrate in Extended Data Fig. 2b-2d and Extended Data Fig. 4a-4b
LMNA-primer-F	GGGTGCCCTACTCTGGTAAG	For synthesizing the DNA substrate in Extended Data Fig. 7
LMNA-primer-R	AGGTGGGCTGTCTAGGACTC	For synthesizing the DNA substrate in Extended Data Fig. 7
VRQR-AEB-primer-F	TATAAGAGCCACCATGAAACGGACAGCCGAC	For synthesizing the VRQR-ABE fragment in NEBuilder HiFi DNA Assembly
VRQR-AEB-primer-R	CGCAGAAGGCAGCTTAGACTTTCCTCTTCTTCTTGG	For synthesizing the VRQR-ABE fragment in NEBuilder HiFi DNA Assembly
T7-Mutagenesis-primer-F	TCTTTTCTCTCTTATTTCCTTATAGTGAGTCGTATTAGCTTCTGTA	To replace the “G” following the T7 promoter sequence with an “A” in pcDNA3.3-eGFP (addgene, Plasmid #26822)
T7-Mutagenesis-primer-R	TACAGAAGCTAATACGACTCACTATAAGGAAATAAGAGAGAAAAGA	To replace the “G” following the T7 promoter sequence with an “A” in pcDNA3.3-eGFP (addgene, Plasmid #26822)
T7-5’UTR-primer-F	CGACGTTGTAAAACGACGGCCAGTGCGTCAGATCGCCTGGAGAC	For synthesizing the T7-5’UTR fragment in NEBuilder HiFi DNA Assembly
T7-5’UTR-primer-R	TGTCCGTTTCATGGTGGCTCTTATATTTCTTCTTACTCTTC	For synthesizing the T7-5’UTR fragment in NEBuilder HiFi DNA Assembly
3'UTR-primer-F	AGGAAAGTCTAAGCTGCCTTCTGCGGGGCT	For synthesizing the 3'UTR fragment in NEBuilder HiFi DNA Assembly
3'UTR-primer-R	AACAGCTATGACCATGATTACGCCACCGTGTTTCAGTTAGCCTCCCC	For synthesizing the 3'UTR fragment in NEBuilder HiFi DNA Assembly
VRQRABE-mRNA-linearTemplate-F	TTGGACCCTCGTACAGAAGCTAATACG	For synthesizing linear VRQRABE-mRNA DNA template
VRQRABE-mRNA-linearTemplate-R	TTTTTTTTTTTTTTTTTTTTTTTTTTTTTTTTTTTTTTTTTTTTTTTTTTTTTTTTTTTTTTTTTTTTTTTTTTTTTTTTTTTTTTTTTTTTTTTTTTTTTTTTTTTTTTTTTTTTTTTTCTTCCTACTCAGGCTTTATTCAAAGACCA	For synthesizing linear VRQRABE-mRNA DNA template
Primers and probe for ddPCR
Name	Sequence (5' to 3')
MUC4-ddPCR-primer-1	GCTTGACACGCAAGTGATTT
MUC4-ddPCR-primer-2	GGGAGAGAGAGCCTATAAGGT
MUC4-ddPCR-primer-3	ccgaaatggcagcactcta
MUC4-ddPCR-primer-4	GTGGCTTTTTAGAGGCACGA
MUC4-ddPCR-probe-1	/56-FAM/TATGCACAT/ZEN/CGTGTAGCTCACAGAG/3IABkFQ/
MUC4-ddPCR-probe-2	/5HEX/CCAGGCCTC/ZEN/TTTCTCAAACACGTCT/3IABkFQ/
Primers and probe for ddPCR
Name	Sequence (5' to 3')
MUC4-ddPCR-primer-1	GCTTGACACGCAAGTGATTT
MUC4-ddPCR-primer-2	GGGAGAGAGAGCCTATAAGGT
MUC4-ddPCR-primer-3	ccgaaatggcagcactcta
MUC4-ddPCR-primer-4	GTGGCTTTTTAGAGGCACGA
MUC4-ddPCR-probe-1	/56-FAM/TATGCACAT/ZEN/CGTGTAGCTCACAGAG/3IABkFQ/
MUC4-ddPCR-probe-2	/5HEX/CCAGGCCTC/ZEN/TTTCTCAAACACGTCT/3IABkFQ/
